# Dynamic convergence of neurodevelopmental disorder risk genes across neurodevelopment

**DOI:** 10.1101/2024.08.23.609190

**Authors:** Meilin Fernandez Garcia, Kayla Retallick-Townsley, April Pruitt, Elizabeth Davidson, Novin Balafkan, Jonathan Warrell, Tzu-Chieh Huang, Alfred Kibowen, Zhiyuan Chu, Yi Dai, Sarah E. Fitzpatrick, Ran Meng, Annabel Sen, Sophie Cohen, Olivia Livoti, Suha Khan, Charlotte Becker, Andre Luiz Teles e Silva, Jenny Liu, Grace Dossou, Jen Cheung, Susanna Liu, Sadaf Ghorbani, P.J. Michael Deans, Marisa DeCiucis, Prashant Emani, Huanyao Gao, Hongying Shen, Mark Gerstein, Zuoheng Wang, Laura M. Huckins, Ellen J. Hoffman, Kristen Brennand

**Author notes:** These authors contributed equally (Meilin Fernandez Garcia, Kayla Retallick-Townsley, April Pruitt, Elizabeth Davidson, Novin Balafkan).

## Abstract

Over three hundred and seventy-three risk genes, broadly enriched for roles in neuronal communication and gene expression regulation, underlie risk for autism spectrum disorder (ASD) and developmental delay (DD). Functional genomic studies of subsets of these genes consistently indicate a convergent role in neurogenesis, but how these diverse risk genes converge on a smaller number of biological pathways in mature neurons is unclear. To uncover shared downstream impacts between neurodevelopmental disorder (NDD) risk genes, here we apply a pooled CRISPR approach to contrast the transcriptomic impacts of targeting 29 NDD loss-of-function genes across human induced pluripotent stem cell (hiPSC)-derived neural progenitor cells, glutamatergic neurons, and GABAergic neurons. Points of convergence vary between the cell types of the brain and are greatest in mature glutamatergic neurons, where they broadly target not just synaptic and epigenetic, but unexpectedly, mitochondrial biology. The strongest convergent networks occur between NDD genes with common co-expression patterns in the post-mortem brain, biological annotations, and clinical associations, suggesting that convergence may one-day inform patient stratification and treatment. Towards this, ten out of eleven drugs tested that were predicted to reverse convergent signatures in human cells and/or arousal and sensory processing behaviors in zebrafish ameliorated at least one behavioral phenotype *in vivo*. Altogether, robust convergence in post-mitotic neurons represents a clinically actionable therapeutic window.
