## Supplementary material for "Dynamic convergence of neurodevelopmental disorder risk genes across neurodevelopment": SI Tables

### Sheet: SI_Table1 - gRNAs
SI Table 1. gRNA sequences for each NDD target gene
Gene Symbol	Library Name	CRISPR ID	NCBI Gene ID	Target Sequence	PAM	%GC	Chromosome	chr_direction	chr_start	chr_stop	exon	transcript_id	direction	crispr_start	crispr_stop
CHD8	CB-12845.0324	1010958	57680	TGGATAGTTACTACCTTGGC	AGG	42	chr14	(+)	21429157	21429179	exon2, exon3	NM_001170629, NM_020920	(-)	43964	43986
CHD8	CB-12845.0324	1010957	57680	TGAATCGAAACGCATCACCC	TGG	47	chr14	(-)	21429311	21429333	exon2, exon3	NM_001170629, NM_020920	(-)	44118	44140
CHD8	CB-12845.0324	1010959	57680	GGACATCGGCATGTTGTGCT	AGG	58	chr14	(-)	21429256	21429278	exon2, exon3	NM_001170629, NM_020920	(-)	44063	44085
CHD8	CB-12845.0324	1010970	57680	GTACAGCAGGCTCAGATAAT	GGG	47	chr14	(-)	21429025	21429047	exon2, exon3	NM_001170629, NM_020920	(-)	43832	43854
ARID1B	CB-12845.0324	858785	57492	CGCCAACGGTTTTCAGTTTG	TGG	50	chr6	(-)	156778127	156778149	exon1, exon1	NM_017519, NM_020732	(+)	198	220
ARID1B	CB-12845.0324	858808	57492	CGGTTTTCAGTTTGTGGTTG	GGG	45	chr6	(-)	156778121	156778143	exon1, exon1	NM_017519, NM_020732	(+)	192	214
ARID1B	CB-12845.0324	858803	57492	ACGGTTTTCAGTTTGTGGTT	GGG	40	chr6	(-)	156778122	156778144	exon1, exon1	NM_017519, NM_020732	(+)	193	215
ARID1B	CB-12845.0324	858799	57492	AACCACAAACTGAAAACCGT	TGG	40	chr6	(+)	156778125	156778147	exon1, exon1	NM_017519, NM_020732	(+)	196	218
KMT5C (SUV420H1)	CB-12845.0324	1030079	51111	TTCCTTGGCGGACATTCCAG	AGG	53	chr11	(+)	68185861	68185883				0	0
KMT5C (SUV420H1)	CB-12845.0324	1030072	51111	AATCAAAATTACAGCACACG	GGG	32	chr11	(-)	68189969	68189991				0	0
KMT5C (SUV420H1)	CB-12845.0324	1030083	51111	TGATGACCTAGCAACCAGTT	TGG	47	chr11	(-)	68185827	68185849				0	0
KMT5C (SUV420H1)	CB-12845.0324	1030089	51111	AATGGTAACTCGGGATTTGA	AGG	42	chr11	(-)	68185904	68185926				0	0
MED13L	CB-12845.0324	927871	23389	TCACGGGAATCAAATGGCGT	AGG	50	chr12	(-)	116237676	116237698	exon2	NM_015335	(-)	279101	279123
MED13L	CB-12845.0324	927886	23389	GAGTTATGGATATTCTGGTG	GGG	40	chr12	(-)	116237512	116237534	exon2	NM_015335	(-)	278937	278959
MED13L	CB-12845.0324	66800	23389	GCGTCCTACATTCATAGGAA	AGG	45	chr12	(-)	116111462	116111484	exon3	NM_015335	(-)	152887	152909
MED13L	CB-12845.0324	66796	23389	GGAGATGAACCCAACCTAGT	GGG	50	chr12	(-)	116237491	116237513	exon2	NM_015335	(-)	278916	278938
CHD2	CB-12845.0324	932258	1106	GCGATGGTTCTTGTCTGCTT	CGG	53	chr15	(-)	92927288	92927310	exon4, exon4	NM_001271, NM_001042572	(+)	26968	26990
CHD2	CB-12845.0324	932264	1106	TGAACCCGAAGCTTCTTCAG	AGG	47	chr15	(-)	92924329	92924351	exon3, exon3	NM_001271, NM_001042572	(+)	24009	24031
CHD2	CB-12845.0324	436891	1106	AGCTATCCGTTCCTTCTTAG	AGG	42	chr15	(-)	92924518	92924540	exon3, exon3	NM_001271, NM_001042572	(+)	24198	24220
CHD2	CB-12845.0324	436879	1106	CAGTCAGTCGGAAAGTGAGC	AGG	53	chr15	(+)	92924360	92924382	exon3, exon3	NM_001271, NM_001042572	(+)	24040	24062
ASH1L	CB-12845.0324	692218	55870	TTTCTCGATTCCGTTTGCGA	AGG	47	chr1	(+)	155521354	155521376	exon2	NM_018489	(-)	186094	186116
ASH1L	CB-12845.0324	692226	55870	CGAGAAAGAAACATCGAAGC	TGG	42	chr1	(-)	155521338	155521360	exon2	NM_018489	(-)	186078	186100
ASH1L	CB-12845.0324	692231	55870	GACCAATGTGCCAGTACTGA	TGG	53	chr1	(+)	155521424	155521446	exon2	NM_018489	(-)	186164	186186
ASH1L	CB-12845.0324	420568	55870	GGATTGGGTTCTGATTCCGA	AGG	53	chr1	(-)	155521470	155521492	exon2	NM_018489	(-)	186210	186232
KDM6B	CB-12845.0324	693135	23135	CGAGTCAGAGCACGATAGTG	AGG	53	chr17	(+)	7846192	7846214	exon6	NM_001080424	(+)	6276	6298
KDM6B	CB-12845.0324	693149	23135	GAACTACTGCCATGTGAAGG	GGG	47	chr17	(-)	7845915	7845937	exon5	NM_001080424	(+)	5999	6021
KDM6B	CB-12845.0324	693139	23135	AGCAAACCATATTATGCTCC	AGG	37	chr17	(+)	7845948	7845970	exon5	NM_001080424	(+)	6032	6054
KDM6B	CB-12845.0324	693143	23135	GATTCCAGCTTCCCATGGAG	GGG	53	chr17	(-)	7846094	7846116	exon6	NM_001080424	(+)	6178	6200
SETD5	CB-12845.0324	761316	55209	GTACCTACCTGGTGTCCTTG	TGG	53	chr3	(+)	9434421	9434443	exon5	NM_001080517	(+)	36722	36744
SETD5	CB-12845.0324	141411	55209	TAGACTTCATCGGCGGAAGC	AGG	53	chr3	(+)	9434848	9434870	exon6, exon7	NM_001080517, NM_001292043	(+)	37149	37171
SETD5	CB-12845.0324	141414	55209	ATGAGCATTGCAATCCCTCT	GGG	47	chr3	(+)	9428939	9428961	exon3	NM_001080517	(+)	31240	31262
SETD5	CB-12845.0324	141456	55209	GACTAGCCTCCACAGATTCA	GGG	53	chr3	(-)	9433845	9433867	exon4	NM_001080517	(+)	36146	36168
KDM5B	CB-12845.0324	607782	10765	ATGCCAGTCTGCTCGGCTAT	GGG	58	chr1	(+)	202808124	202808146	exon1, exon1	NM_006618, NM_001314042	(-)	82940	82962
KDM5B	CB-12845.0324	607793	10765	ACTCCCAGTACTTTGCAATC	TGG	42	chr1	(+)	202774681	202774703	exon3, exon3	NM_006618, NM_001314042	(-)	49497	49519
KDM5B	CB-12845.0324	607812	10765	TGAAAATTCCACATGTGGAG	AGG	37	chr1	(-)	202774643	202774665	exon3, exon3	NM_006618, NM_001314042	(-)	49459	49481
KDM5B	CB-12845.0324	258501	10765	TCTTGTGGATGAAAGCGAAG	GGG	42	chr1	(+)	202808152	202808174	exon1, exon1	NM_006618, NM_001314042	(-)	82968	82990
WAC	CB-12845.0324	815372	51322	CATGAAAAGATGCGAGACGC	CGG	47	chr10	(+)	28535610	28535632	exon3, exon3	NM_016628, NM_100486	(+)	2119	2141
WAC	CB-12845.0324	815379	51322	TCGAAGAGTCACCCCAGTAG	CGG	53	chr10	(+)	28535577	28535599	exon3, exon3	NM_016628, NM_100486	(+)	2086	2108
WAC	CB-12845.0324	688578	51322	GTCGAACAGAAGTTTCACAA	TGG	42	chr10	(+)	28589803	28589825	exon5, exon5, exon5	NM_016628, NM_100264, NM_100486	(+)	56312	56334
WAC	CB-12845.0324	688568	51322	TTGAACTATGAAGAGCACTG	TGG	37	chr10	(-)	28583433	28583455	exon4, exon4, exon4	NM_016628, NM_100264, NM_100486	(+)	49942	49964
BCL11A	CB-12845.0324	609546	53335	GCATCCAATCCCGTGGAGGT	TGG	60	chr2	(-)	60546051	60546073	exon2, exon2, exon2	NM_022893, NM_018014, NM_138559	(-)	94885	94907
BCL11A	CB-12845.0324	520252	53335	TTCCCGTTTGCTTAAGTGCT	GGG	45	chr2	(+)	60553223	60553245	exon1, exon1, exon1	NM_022893, NM_018014, NM_138559	(-)	102057	102079
BCL11A	CB-12845.0324	520302	53335	GATAAACAATCGTCATCCTC	TGG	40	chr2	(+)	60546015	60546037	exon2, exon2, exon2	NM_022893, NM_018014, NM_138559	(-)	94849	94871
KMT2C	CB-12845.0324	877730	58508	GCGATCTGTGTCTGAGGAAT	CGG	53	chr7	(-)	152330641	152330663	exon3	NM_170606	(-)	195717	195739
KMT2C	CB-12845.0324	877739	58508	GACACAGATCGCTGAAGAGT	TGG	53	chr7	(+)	152330652	152330674	exon3	NM_170606	(-)	195728	195750
KMT2C	CB-12845.0324	877745	58508	GCAGTTTTCCCCCTACTTCG	AGG	53	chr7	(+)	152358652	152358674	exon2	NM_170606	(-)	223728	223750
KMT2C	CB-12845.0324	877772	58508	CAAAGAACAATCTGCAGAAG	AGG	37	chr7	(-)	152330713	152330735	exon3	NM_170606	(-)	195789	195811
SIN3A	CB-12845.0324	796426	25942	GCTATGAACTGCTGCTATAG	CGG	45	chr15	(+)	75422764	75422786	exon3, exon3, exon3	NM_001145357, NM_015477, NM_001145358	(-)	53386	53408
SIN3A	CB-12845.0324	796422	25942	TGCGCTATCTTATCTTGACC	AGG	45	chr15	(-)	75414281	75414303	exon4, exon4, exon4	NM_001145357, NM_015477, NM_001145358	(-)	44903	44925
SIN3A	CB-12845.0324	796433	25942	TTTGGATGACCAGGAGTCAC	CGG	50	chr15	(-)	75430342	75430364	exon2, exon2, exon2	NM_001145357, NM_015477, NM_001145358	(-)	60964	60986
SIN3A	CB-12845.0324	796436	25942	TGAGACCATGCAGTCAGCTA	CGG	50	chr15	(-)	75430219	75430241	exon2, exon2, exon2	NM_001145357, NM_015477, NM_001145358	(-)	60841	60863
MBD5	CB-12845.0324	1112417	55777	GGACAGAAATCTCCATTCCG	TGG	50	chr2	(+)	148468568	148468590	exon9	NM_018328	(+)	447558	447580
MBD5	CB-12845.0324	1112418	55777	CAGCGTCGTGTGGATCAAAA	TGG	50	chr2	(+)	148458834	148458856	exon6	NM_018328	(+)	437824	437846
MBD5	CB-12845.0324	1112419	55777	GTCTACCCCCGACAGAGATT	GGG	55	chr2	(+)	148468532	148468554	exon9	NM_018328	(+)	447522	447544
MBD5	CB-12845.0324	1112420	55777	GAGAACCGCAGAAGATGTTA	AGG	45	chr2	(+)	148463774	148463796	exon8	NM_018328	(+)	442764	442786
PHF12	CB-12845.0324	773195	57649	GTGTACGACTTGGACACATC	AGG	47	chr17	(-)	28950908	28950930	exon1, exon1, exon1	NM_020889, NM_001290131, NM_001033561	(-)	45656	45678
PHF12	CB-12845.0324	773193	57649	AATGGACTGGTGGACAAATC	TGG	42	chr17	(-)	28924247	28924269	exon4, exon4, exon4	NM_020889, NM_001290131, NM_001033561	(-)	18995	19017
PHF12	CB-12845.0324	773222	57649	CGGTGACACATCCACTCTCC	AGG	58	chr17	(+)	28927010	28927032	exon3, exon3, exon3	NM_020889, NM_001290131, NM_001033561	(-)	21758	21780
PHF12	CB-12845.0324	382397	57649	CAAGTCGTACACGATCGTCT	TGG	53	chr17	(+)	28950919	28950941	exon1, exon1, exon1	NM_020889, NM_001290131, NM_001033561	(-)	45667	45689
PHF21A	CB-12845.0324	978578	51317	ACTGGTTGCTCAAATGAAGC	AGG	42	chr11	(-)	46079142	46079164	exon4, exon4	NM_001101802, NM_016621	(-)	149824	149846
PHF21A	CB-12845.0324	978574	51317	GGCTGTATTTGGAACTTGTC	CGG	42	chr11	(+)	45979893	45979915	exon6, exon6	NM_001101802, NM_016621	(-)	50575	50597
PHF21A	CB-12845.0324	320449	51317	GGAGTTGCAGACTCTACAGG	AGG	53	chr11	(-)	46084195	46084217	exon3, exon3	NM_001101802, NM_016621	(-)	154877	154899
PHF21A	CB-12845.0324	320479	51317	CTCACTCAAAGCTGTGATTT	TGG	42	chr11	(+)	46076760	46076782	exon5, exon5	NM_001101802, NM_016621	(-)	147442	147464
SKI	CB-12845.0324	670036	6497	CGAGACCATCTCGTGCTTCG	TGG	60	chr1	(+)	2229087	2229109	exon1	NM_003036	(+)	393	415
SKI	CB-12845.0324	670042	6497	GATGGTCTCGCCTTCCAGTA	CGG	55	chr1	(-)	2229074	2229096	exon1	NM_003036	(+)	380	402
SKI	CB-12845.0324	670061	6497	AGCACCGAGTTGAGAATCTG	CGG	50	chr1	(-)	2229136	2229158	exon1	NM_003036	(+)	442	464
SKI	CB-12845.0324	449026	6497	CTACAAGAAGGAGAGCGCCA	AGG	55	chr1	(+)	2228904	2228926	exon1	NM_003036	(+)	210	232
ASXL3	CB-12845.0324	673004	80816	GTGAAGCATTGCATTCAGAC	AGG	42	chr18	(-)	33644911	33644933	exon3	NM_030632	(+)	66335	66357
ASXL3	CB-12845.0324	672982	80816	AATCCAACGTGCCATCTGCT	GGG	53	chr18	(-)	33646262	33646284	exon4	NM_030632	(+)	67686	67708
ASXL3	CB-12845.0324	672984	80816	TTCACACTAACACTCGAATA	GGG	37	chr18	(+)	33644929	33644951	exon3	NM_030632	(+)	66353	66375
ASXL3	CB-12845.0324	672995	80816	GGATGGTACAGATATGGCCG	AGG	53	chr18	(+)	33646304	33646326	exon4	NM_030632	(+)	67728	67750
SMARCC2	CB-12845.0324	832584	6601	AGTTCGACAACGTGCGGCTG	TGG	58	chr12	(-)	56189372	56189394	exon1, exon1, exon1	NM_001130420, NM_139067, NM_003075	(-)	27521	27543
SMARCC2	CB-12845.0324	832594	6601	ACTGTACAACCAGGCTAGAC	AGG	47	chr12	(+)	56187252	56187274	exon2, exon2, exon2	NM_001130420, NM_139067, NM_003075	(-)	25401	25423
SMARCC2	CB-12845.0324	198931	6601	ATCACGCATGGACCGCAATG	TGG	53	chr12	(-)	56185065	56185087	exon4, exon4, exon4	NM_001130420, NM_139067, NM_003075	(-)	23214	23236
SMARCC2	CB-12845.0324	198945	6601	GGCCTCGTAGTACTTCACGT	TGG	58	chr12	(+)	56189411	56189433	exon1, exon1, exon1	NM_001130420, NM_139067, NM_003075	(-)	27560	27582
CREBBP	CB-12845.0324	974857	1387	AGCGGCTCTAGTATCAACCC	AGG	53	chr16	(-)	3850841	3850863	exon2, exon2	NM_004380, NM_001079846	(-)	125787	125809
CREBBP	CB-12845.0324	974865	1387	GCTGTCATTCGCCGAGAAAC	CGG	53	chr16	(+)	3879836	3879858	exon1, exon1	NM_004380, NM_001079846	(-)	154782	154804
CREBBP	CB-12845.0324	974869	1387	GATGAGCTGATACCCAATGG	AGG	47	chr16	(-)	3850949	3850971	exon2, exon2	NM_004380, NM_001079846	(-)	125895	125917
CREBBP	CB-12845.0324	974860	1387	CTGTCGGAGCTTCTACGAGG	AGG	58	chr16	(-)	3850865	3850887	exon2, exon2	NM_004380, NM_001079846	(-)	125811	125833
NRXN1	CB-12845.0324	705094	9378	GTACTGGGTCGGTCATTAGG	AGG	53	chr2	(+)	50236895	50236917	exon18, exon19, exon2	NM_004801, NM_001135659, NM_138735	(-)	318391	318413
NRXN1	CB-12845.0324	705097	9378	AGAAGCCGTATTGGTGCGAG	TGG	53	chr2	(-)	50236830	50236852	exon18, exon19, exon2	NM_004801, NM_001135659, NM_138735	(-)	318326	318348
NRXN1	CB-12845.0324	705108	9378	CGAGCAGACAGACTGGCCAT	AGG	63	chr2	(-)	50236871	50236893	exon18, exon19, exon2	NM_004801, NM_001135659, NM_138735	(-)	318367	318389
NRXN1	CB-12845.0324	705145	9378	TATATCTTTAGCAAAGGTGG	TGG	32	chr2	(-)	50236937	50236959	exon18, exon19, exon2	NM_004801, NM_001135659, NM_138735	(-)	318433	318455
ANK3	CB-12845.1015	931756	288	GATGATTCCCTGCCTGCAGA	GGG	58	chr10	(-)	60139000	60139022	exon25, exon2, exon25, exon24, exon24	NM_001204404, NM_001149, NM_001204403, NM_001320874, NM_020987	(-)	112703	112725
ANK3	CB-12845.1015	931739	288	CATCATGCTGTCCCGTGCAT	AGG	58	chr10	(+)	60134304	60134326	exon26, exon3, exon26, exon25, exon25	NM_001204404, NM_001149, NM_001204403, NM_001320874, NM_020987	(-)	108007	108029
ANK3	CB-12845.1015	32320	288	TATCCGAACTGAAGGAGCGG	AGG	53	chr10	(+)	60134351	60134373	exon26, exon3, exon26, exon25, exon25	NM_001204404, NM_001149, NM_001204403, NM_001320874, NM_020987	(-)	108054	108076
ANK3	CB-12845.1015	32314	288	CTTTATGGTGGACGCGAGAG	GGG	53	chr10	(-)	60109020	60109042	exon28, exon5, exon28, exon27, exon27	NM_001204404, NM_001149, NM_001204403, NM_001320874, NM_020987	(-)	82723	82745
DPYSL2	CB-12845.1015	743639	1808	TCGTTTCCAGATGCCTGATC	AGG	50	chr8	(+)	26583892	26583914	exon3, exon3, exon3	NM_001244604, NM_001386, NM_001197293	(+)	69700	69722
DPYSL2	CB-12845.1015	743645	1808	GGACATCAGTGAGTGGCATA	AGG	50	chr8	(+)	26624246	26624268	exon4, exon4, exon4	NM_001244604, NM_001386, NM_001197293	(+)	110054	110076
DPYSL2	CB-12845.1015	743630	1808	TGTGGACGTCAATTCCTCCG	GGG	55	chr8	(+)	26583868	26583890	exon3, exon3, exon3	NM_001244604, NM_001386, NM_001197293	(+)	69676	69698
DPYSL2	CB-12845.1015	61094	1808	AGCGATCGTCTTCTGATCAA	AGG	45	chr8	(+)	26581969	26581991	exon2, exon2	NM_001386, NM_001197293	(+)	67777	67799
FOXP2	CB-12845.1015	672631	93986	TTGCTGAGGGGTGATCACCT	GGG	55	chr7	(-)	115000000	115000000	exon3, exon5, exon4, exon4, exon4, exon4	NM_148899, NM_148898, NM_001172767, NM_001172766, NM_014491, NM_148900	(+)	213572	213594
FOXP2	CB-12845.1015	672658	93986	GAGACAGGACTTGTTGCTGA	AGG	50	chr7	(-)	115000000	115000000	exon3, exon5, exon4, exon4, exon4, exon4	NM_148899, NM_148898, NM_001172767, NM_001172766, NM_014491, NM_148900	(+)	213606	213628
FOXP2	CB-12845.1015	672636	93986	GCATGACAGCCTGCTGTTGT	TGG	55	chr7	(-)	115000000	115000000	exon3, exon5, exon4, exon4, exon4, exon4	NM_148899, NM_148898, NM_001172767, NM_001172766, NM_014491, NM_148900	(+)	213651	213673
FOXP2	CB-12845.1015	672639	93986	TACTGTGCTTACTTCAGAGC	TGG	45	chr7	(-)	114000000	114000000	exon1, exon2, exon1, exon2, exon2, exon2	NM_148899, NM_148898, NM_001172767, NM_001172766, NM_014491, NM_148900	(+)	11634	11656
POGZ	CB-12845.1015	860015	23126	TCCACCACCGTTAGTAGCAG	CGG	55	chr1	(-)	151000000	151000000	exon3, exon3, exon3	NM_145796, NM_001194937, NM_015100	(-)	38264	38286
POGZ	CB-12845.1015	897163	23126	CAGTTTGTTAAGCCGACAGT	TGG	45	chr1	(-)	151000000	151000000	exon4, exon4, exon6, exon6, exon5	NM_207171, NM_145796, NM_001194937, NM_015100, NM_001194938	(-)	25657	25679
POGZ	CB-12845.1015	898759	23126	ACAGGCCGGACATTCCTTAC	AGG	55	chr1	(-)	151000000	151000000	exon3, exon5, exon5, exon4	NM_207171, NM_001194937, NM_015100, NM_001194938	(-)	26960	26982
POGZ	CB-12845.1015	898777	23126	GAACGTACAGCAAGGCCAAA	CGG	50	chr1	(-)	151000000	151000000	exon3, exon5, exon5, exon4	NM_207171, NM_001194937, NM_015100, NM_001194938	(-)	26904	26926
PPP2R5D	CB-12845.1015	1000000	5528	GGCTCCGGGCTTATATCCGT	AGG	61	chr6	(+)	43008020	43008042	Exon7|Exon5	NM_001270476.1|NM_180977.2	(+)	86	106
PPP2R5D	CB-12845.1015	1000000	5528	GCCATAGATGCGATGCAAAA	TGG	48	chr6	(-)	43007987	43008009	Exon7|Exon5	NM_001270476.1|NM_180977.2	(-)	74	54
PPP2R5D	CB-12845.1015	506563	5528	GGTCTGACACGAAGTCAAAG	AGG	52	chr6	(-)	43006969	43006991	Exon4|Exon4|Exon2	NM_006245.3|NM_180976.2|NM_180977.2	(-)	57	37
PPP2R5D	CB-12845.1015	1000000	5528	CACCTTCATCGAATCCCACA	GGG	57	chr6	(+)	43007224	43007246	Exon5|Exon5|Exon5|Exon3	NM_001270476.1|NM_006245.3|NM_180976.2|NM_180977.2	(+)	29	49
SCN2A	CB-12845.1015	1000000	6326	GGAGTTAAAATGTAAAGGGC	AGG	37	chr2	(-)	165000000	165000000	exon3, exon2, exon3	NM_001040142, NM_001040143, NM_021007	(+)	3238	3260
SCN2A	CB-12845.1015	1000000	6326	CCTGCTTCCAAGTCACTGTT	TGG	53	chr2	(-)	165000000	165000000	exon2, exon1, exon2	NM_001040142, NM_001040143, NM_021007	(+)	2147	2169
SCN2A	CB-12845.1015	157819	6326	GCGTTGTTCAATAGCAGCAA	GGG	47	chr2	(-)	165000000	165000000	exon2, exon1, exon2	NM_001040142, NM_001040143, NM_021007	(+)	2055	2077
SCN2A	CB-12845.1015	157898	6326	GAAAGCTAAGAGACCCAAAC	AGG	42	chr2	(+)	165000000	165000000	exon2, exon1, exon2	NM_001040142, NM_001040143, NM_021007	(+)	2089	2111
SHANK3	CB-12845.1015	849545	85358	TCCAGGACGCGCTCAACTAT	GGG	55	chr22	(+)	50675124	50675146	exon2	NM_033517	(+)	483	505
SHANK3	CB-12845.1015	849555	85358	CTACGTCCAGCTGCATAGCA	CGG	55	chr22	(+)	50678608	50678630	exon4	NM_033517	(+)	3967	3989
SHANK3	CB-12845.1015	849568	85358	CGTAGTCCATGAACTTCTTC	AGG	45	chr22	(+)	50678590	50678612	exon4	NM_033517	(+)	3949	3971
SLC6A1	CB-12845.1015	882676	6529	CATTTTTCCCGCAGAGATAG	GGG	42	chr3	(-)	11017421	11017443	exon3	NM_003042	(+)	24688	24710
SLC6A1	CB-12845.1015	882680	6529	CCTGACACTCATCTTTGCGG	GGG	53	chr3	(+)	11017865	11017887	exon4	NM_003042	(+)	25132	25154
SLC6A1	CB-12845.1015	882700	6529	ATGATAGCACAGCAGCCGCA	AGG	58	chr3	(-)	11018605	11018627	exon5	NM_003042	(+)	25872	25894
SLC6A1	CB-12845.1015	882724	6529	GAAGCTGGCTCCTATGTTCA	AGG	53	chr3	(+)	11017952	11017974	exon4	NM_003042	(+)	25219	25241
NDD29 Scrambled (non-targeting)			NT29	GTACGTCGGTATAACTCCTC

### Sheet: SI_Table2 - celltype markers
SI Table 2. Cell maturity and subtype markers used to correct for cellular heterogenity and remove subtype clusters in ECCITEseq
Protein Name	hgnc_Symbol	CellType	Marker-of	Higher Expression
	NANOG	iPSC	pluripotentcy	expression decreases with maturity
	EOMES	iPSC	iPSC-> NPC marker (intermediate progenitor marker)	expression decreases with maturity
	MAP2	NPC, GLUT, GABA	pan-neuronal marker	expression increases with maturity
	NCAM1	NPC, GLUT, GABA	pan-neuronal marker	expression increases with maturity
	TUBB3	NPC, GLUT, GABA	pan-neuronal marker	expression increases with maturity
	SOX2	NPC
	SOX1	NPC
	NES	NPC
	PAX6	NPC
	POU5F1	NPC	iPSC-> NPC marker	gene expression decreases with maturity
	MKI67	NPC
	PHOX2B	PNS	peripheral nervous system marker
	POU4F1	PNS	peripheral nervous system marker
	PRPH	PNS	high PNS, high in CNS projection regions	expression high in early to intermediate neurons, expression higher in PNS but may be expressed lowly by cortical neurons in projection dense regions
	DCN	off-target marker	off-target mesenchymal
	GPM6A	CNS	CNS and spinal cord marker
	CUX1	excitatory CNS	cortical neuronal marker
NMDAR1	GRIN1	GLUT	NGN2 (Glutamatergic) Cell Marker
NMDAR2B	GRIN2B	GLUT	NGN2 (Glutamatergic) Cell Marker
NGN2	NEUROG2	GLUT	NGN2 (Glutamatergic) Cell Marker
	NEUROD2	GLUT	NGN2 (Glutamatergic) Cell Marker
	NEUROD6	GLUT	NGN2 (Glutamatergic) Cell Marker	expression increases with maturity	Expressed in NPCs and GABAs but high expression in cortical excitatory neurons
vGLUT2	SLC17A6	GLUT	NGN2 (Glutamatergic) Cell Marker
vGLUT1	SLC17A7	GLUT	NGN2 (Glutamatergic) Cell Marker
vGAT	SLC32A1	GABA	GABAergic Marker
	GAD1	GABA	GABAergic Marker
	GAD2	GABA	GABAergic Marker
	DLX2	GABA	GABAergic Marker
	DLX5/6	GABA	GABAergic Marker
	NPY	GABA subtype	neuropeptide Y (NPY) GABergic subtype
	CALB1	GABA subtype	calretinin (CR) GABAergic subtype
	CALB2	GABA subtype	calretinin (CR) GABAergic subtype
	PVALB	GABA subtype	Parvalbumin (PVN) GABAergic subtypw
	VIP	GABA subtype	vasointestinal polypeptide (VIP) GABAergic subtypes
	SST	GABA subtype	Somatostatin (SOM) GABAergic subtype
	CCK	GABA subtype	cholecystokinin (CCK) GABAergic subtype
Citations:
1	Fan et al. 2020	doi: 10.1126/sciadv.aaz2978	https://www.ncbi.nlm.nih.gov/pmc/articles/PMC7450478/
2	Lin et al. 2021	DOI: 10.1016/j.stemcr.2021.07.006	https://www.ncbi.nlm.nih.gov/pmc/articles/PMC8452516/
3	Yang et al. 2017	DOI: 10.1038/nmeth.4291	https://pubmed.ncbi.nlm.nih.gov/28504679/

### Sheet: SI_Table3 - Tian et al
SI Table 3. Survival scores for ASD target Genes for Tian et al. 2020 compared with the number of successfully perturbed cells and average abundance of gRNAs by MiSeq
Gene	CellType	SurvivalPhenotype	Pval	Gene Score	Hit Class	CRISPR	Ref	NPerturbedCells-NPC	NPerturbedCells-D7_iGLUT	NPerturbedCells-D21_iGLUT	NPerturbedCells-D35_iGABA	Gene	NPCs	iGLUTs	iGABAs	MiSeq_Average
ANK3	D10 iGLUT	0.45	0.8079	0.04	Non-Hit	CRISPRi	Tian et al. (2020)	0	21	52	8	ANK3	10.7872	12.8724	13.4824	9045.5
ARID1B	D10 iGLUT	1.54	0.032	2.31	Non-Hit	CRISPRi	Tian et al. (2020)	1101	126	144	665	ARID1B	17.2217	78.5607	31.0506	13678
ASH1L	D10 iGLUT	-0.06	0.1029	-0.06	Non-Hit	CRISPRi	Tian et al. (2020)	517	124	532	611	ASH1L	12.203	48.7365	75.6747	16260.5
ASXL3	D10 iGLUT	-0.93	0.3937	-0.38	Non-Hit	CRISPRi	Tian et al. (2020)	143	74	832	253	ASXL3	200.983	123.821	332.26	19822.4
BCL11A	D10 iGLUT	-0.77	0.405	-0.3	Non-Hit	CRISPRi	Tian et al. (2020)	1921	27	512	216	BCL11A	152.274	1221.22	542.699	30919.2
CHD2	D10 iGLUT	-2.48	0.0041	-5.93	Neg. Hit	CRISPRi	Tian et al. (2020)	336	300	637	762	CHD2	135.5	121.694	167.196	17299.4
CHD8	D10 iGLUT	-1.65	0.032	-2.48	Non-Hit	CRISPRi	Tian et al. (2020)	38	209	559	557	CHD8	60.6624	146.579	120.578	17408.4
CREBBP	D10 iGLUT	-2.51	0.012	-4.83	Neg. Hit	CRISPRi	Tian et al. (2020)	12	76	484	584	CREBBP	199.09	222.018	199.452	16788.6
DPYSL2	D10 iGLUT	0.94	0.0276	1.47	Non-Hit	CRISPRi	Tian et al. (2020)	30	316	10	0	DPYSL2	588.654	327.276	351.079	5922.38
FOXP2*	D10 iGLUT	1.03	0.026	1.63	Non-Hit	CRISPRi	Tian et al. (2020)	120	106	86	72	FOXP2	2.3008	65.8523	52.2602	7433.38
KDM5B	D10 iGLUT	-0.23	0.2668	-0.13	Non-Hit	CRISPRi	Tian et al. (2020)	109	65	402	214	KDM5B	144.15	55.3688	86.6178	14367.8
KDM6B	D10 iGLUT	-0.49	0.0411	-0.69	Non-Hit	CRISPRi	Tian et al. (2020)	75	76	607	603	KDM6B	121.726	95.7704	202.905	17297.5
KMT2C	D10 iGLUT	-1.2	0.2899	-0.64	Non-Hit	CRISPRi	Tian et al. (2020)	12	64	547	384	KMT2C	2.29907	86.667	77.6925	15966.2
KMT5B	D10 iGLUT	1.76	0.007	3.78	Pos. Hit	CRISPRi	Tian et al. (2020)	25	115	282	310	SUV420H1	125.921	101.139	84.0224	15890.8
MBD5	D10 iGLUT	-3.27	0.0069	-7.08	Neg. Hit	CRISPRi	Tian et al. (2020)	890	0	642	338	MBD5	90.5959	105.346	194.503	18325.9
MED13L	D10 iGLUT	2.17	0.0042	5.16	Pos. Hit	CRISPRi	Tian et al. (2020)	1141	89	754	417	MED13L	329.716	1086.61	520.756	16553.6
NRXN1	D10 iGLUT	-0.81	0.9934	0	Non-Hit	CRISPRi	Tian et al. (2020)	231	133	241	288	NRXN1	30.6719	154.889	75.0598	13591.1
PHF12	D10 iGLUT	-3.75	0.0067	-8.14	Neg. Hit	CRISPRi	Tian et al. (2020)	1458	71	514	302	PHF12	0.22739	29.7584	80.791	15819.5
PHF21A	D10 iGLUT	-2.26	0.5086	-0.66	Non-Hit	CRISPRi	Tian et al. (2020)	196	521	665	403	PHF21A	35.5466	28.7661	57.8218	21950.2
POGZ	D10 iGLUT	-2.62	0.0117	-5.05	Neg. Hit	CRISPRi	Tian et al. (2020)	0	26	26	0	POGZ	220.979	123.088	323.242	3685.62
PPP2R5D	D10 iGLUT	-0.71	0.1062	-0.69	Non-Hit	CRISPRi	Tian et al. (2020)	0	0	0	0	PPP2R5D	86.7433	95.3238	129.144	1783
SCN2A	D10 iGLUT	-0.65	0.77	-0.07	Non-Hit	CRISPRi	Tian et al. (2020)	0	0	65	44	SCN2A	0.126688	0.219659	0.797158	5562.88
SETD5	D10 iGLUT	-2	0.0108	-3.93	Neg. Hit	CRISPRi	Tian et al. (2020)	106	186	288	146	SETD5	167.657	69.7205	92.5427	14141
SHANK3	D10 iGLUT	1.08	0.0057	2.43	Non-Hit	CRISPRi	Tian et al. (2020)	10	0	0	0	SHANK3	105.984	79.0287	90.6788	3455
SIN3A	D10 iGLUT	-0.48	0.5057	-0.14	Non-Hit	CRISPRi	Tian et al. (2020)	143	768	416	450	SIN3A	2.33889	1.42882	19.7226	14550.8
SKI	D10 iGLUT	1.72	0.0069	3.72	Pos. Hit	CRISPRi	Tian et al. (2020)	1951	0	519	385	SKI	115.003	69.5906	204.594	14914.6
SLC6A1	D10 iGLUT	0.52	0.4205	0.2	Non-Hit	CRISPRi	Tian et al. (2020)	12	0	10	0	SLC6A1	241.178	166.305	275.184	2994.62
SMARCC2	D10 iGLUT	-1.58	0.1346	-1.37	Non-Hit	CRISPRi	Tian et al. (2020)	862	139	555	284	SMARCC2	74.06	96.0635	172.865	16642.5
WAC	D10 iGLUT	-0.17	0.1092	-0.16	Non-Hit	CRISPRi	Tian et al. (2020)	5	88	413	228	WAC	0.220592	0.106269	1197.69	13041

### Sheet: SI Table4 - Stable Mutant lines
SI Table 4. Generation of stable mutant zebrafish lines
Reference	ASD Risk Gene	Zebrafish Ortholog(s)	ENSEMBL GeneID	ENSEMBL Transcript ID	Method	Target Sequence(s)*, #	Exon	Mutation	Insertion/Deletion Sequence
Weinschutz Mendes et al (2023)	CHD8	chd8	ENSDARG00000075543	ENSDART00000013676.8	TALEN	see reference	5	Δ5	see reference
							19	Δ7
Weinschutz Mendes et al (2023)	KDM5B	kdm5ba	ENSDARG00000057093	ENSDART00000135443.3	CRISPR	see reference	2	Δ17	see reference
								4i
		kdm5bb	ENSDARG00000003098	ENSDART00000005583.9			4	Δ14
								Δ4
Capps et al (2025)	ASH1L	ash1l	ENSDARG00000070981	ENSDART00000052915.8;e3	CRISPR	see reference	3	1i, Δ60, 19i	see reference
Capps et al (2025)	KMT5B	kmt5b	ENSDARG00000041081	ENSDART00000060191.4;e2-e3	CRISPR	see reference	2,3	Δ208, 1i, Δ5	see reference
Capps et al (2025)	KMT2C	kmt2ca	ENSDARG00000079312	ENSDART00000137010.4;e24	CRISPR	see reference	24	Δ82, 17i	see reference
		kmt2cb	ENSDARG00000075560	ENSDART00000131780.3;e2			2	Δ6, Δ29
Calhoun et al (2024)	NRXN1	nrxn1a	ENSDARG00000061647	ENSDART00000191648.1	CRISPR	see reference	13	Δ248, 30i	see reference
This publication	ARID1B	arid1b	ENSDARG00000092503	ENSDART00000164274.2	CRISPR	Guide 1:GGCCGTGGGCAAGTTGGCAT Guide 2:GGGTGATCCGTATGGCTGTC Guide 3:GGAGCAGTGGGTGATCCGT	2	Δ7	agccatac-∆7-ccactgct
This publication	CHD2	chd2	ENSDARG00000060687	ENSDART00000163449.2	CRISPR	Guide 1: GGAATCCAACCGCTCTGGGT Guide 2: AGTCAGGCAGCGAATCCAAT	3	Δ7	ctctgatg-∆10-gatttgga…ctccgaccttcttcataCACgcgtgtatgaagatgctga
						# If multiple sgRNAs were injected targeting a specific gene, sequences shown in gray did not induce a mutation.			*red indicates deletion; UPPERCASE bold blue indicates insertion.
									*lowercase blue underlined letters represent a sequence change that is not an indel.

### Sheet: SI Table 5 - F0 Mutant lines
SI Table 5. Design and generation of F0 mutant zebrafish lines
ASD Risk Gene	Zebrafish Ortholog(s)	ENSEMBL GeneID	ENSEMBL Transcript ID	Method	gRNA Target Sequence(s)*, #	Exon
MBD5	mbd5	ENSDARG00000059581.5	ENSDART00000082954.5	CRISPR	Guide 1: TAACTTTGACCCTGGAGCGG Guide 2: CCACAAGCGGAAGCTGATCG	4
PHF12	phf12a	ENSDARG00000074303	ENSDART00000111104.5	CRISPR	Guide 1: GAGCACCAGGAGATCCGGAA Guide 2: CACTGTAGATGGAAAGCAGC	2
	phf12b	ENSDARG00000075509	ENSDART00000155900.2	CRISPR	Guide 1: CGATGACACATCCAGTCACC Guide 2: AACATCTCTCTGCTCAAAGG	3
SKI	skia	ENSDARG00000042151	ENSDART00000100667.5	CRISPR	Guide 1: AAGATCTACCACGAGTGCTT Guide 2: GACTGTGCACCACGAATTTA	1
	skib	ENSDARG00000008034	ENSDART00000103549.5	CRISPR	Guide 1: CAGGCAAGACGGAGAGCTCC Guide 2: GGATTTCCTCATCTGAGTCG	4
CHD2	chd2	ENSDARG00000060687	ENSDART00000163449.2	CRISPR	Guide 1: GGAATCCAACCGCTCTGGGT Guide 2: AGTCAGGCAGCGAATCCAAT	3
SMARCC2	smarcc2	ENSDARG00000077946	ENSDART00000112637.4	CRISPR	Guide 1: CGACAAAGATTTATTGGTGG Guide 2: TACAAGTTCAAGAGTGATCA	2 (Guide 1) 3 (Guide 2)
KDM6B	kdm6ba	ENSDARG00000088087	ENSDART00000173641.2	CRISPR	Guide 1: CCATTGTTCAAGAATTTACT Guide 2: ATATGCCCAGTCACATGACT	6
	kdm6bb	ENSDARG00000056929.7	ENSDART00000136123.4	CRISPR	Guide 1: GAGATGACTGTCCTAGCAAG Guide 2: CTCAATCCAGGTCTTTCCAA	6
WAC	waca	ENSDARG00000012577	ENSDART00000078896.6	CRISPR	Guide 1: GGCAACCAAGACGGCTGCAG	6
	wacb	ENSDARG00000099015.2	ENSDART00000163986.2	CRISPR	Guide 1: GTGCCACAAGTGCCCTCAGT	2
PHF21A	phf21aa	ENSDARG00000006878.14	ENSDART00000037361.10	CRISPR	Guide 1: GCAGTTAAGGAGAGATCTAC Guide 2: CAAAGTAGACGTTTGCCCAT	5
	phf21ab	ENSDARG00000021378.12	ENSDART00000181858.1	CRISPR	Guide 1: AGGCCCTCCACACAACCAGG Guide 2: ACGTTTGCAGCAACCACAGA	6
