## Supplementary material for "Dynamic convergence of neurodevelopmental disorder risk genes across neurodevelopment": SI Data 3

### Sheet: Behavioral Parameters Glossary
KEY
Score = -log10(pvalue) by LMM
Scaled Beta = Scaled Beta by LMM
Sleep-Wake Parameters
ActivityD	Average Daytime Activity
ActivityN	Average Nighttime Activity
WakingActivityD	Average Daytime Waking Activity
WakingActivityN	Average Nighttime Waking Activity
RestBoutD	Sleep Bouts Day
RestBoutN	Sleep Bouts Night
SleepLatencyD	Sleep Latency Day
SleepLatencyN	Sleep Latency Night
SleepLengthD	Sleep Length Day
SleepLengthN	Sleep Length Night
SleepD	Daytime Sleep
SleepN	Nighttime Sleep
Visual-Startle Parameters
On:Avg STIM	Startle-On Average Response to all Stimuli
On:Avg POST	Startle-On Average Activity after all Stimuli
On:Avg STIM1	Startle-On Average Response to Stimulus #1
On:Avg POST1	Startle-On Average Activity after Stimulus #1
On:Avg STIMvPOST	Startle-On Average Difference between response to stimuli versus activity after stimulus
On:Avg STIM5	Startle-On Average Response to Stimulus #5
Off:Avg STIM	Startle-Off Average Response to all Stimuli
Off:Avg POST	Startle-Off Average Activity after all Stimuli
Off:Avg STIM1	Startle-Off Average Response to Stimulus #1
Off:Avg POST1	Startle-Off Average Activity after Stimulus #1
Off:Avg STIMvPOST	Startle-Off Average Difference between response to stimuli versus activity after stimulus
Off:Avg STIM5	Startle-Off Average Response to Stimulus #5

### Sheet: Baseline_behavior_pvalues
	ActivityD	ActivityN	WakingActivityD	WakingActivityN	RestBoutD	RestBoutN	SleepLatencyD	SleepLatencyN	SleepLengthD	SleepLengthN	SleepD	SleepN	On:Avg STIM	On:Avg POST	On:Avg STIM1	On:Avg POST1	On:Avg STIMvPOST	On:Avg STIM5	Off:Avg STIM	Off:Avg POST	Off:Avg STIM1	Off:Avg POST1	Off:Avg STIMvPOST	Off:Avg STIM5
arid1b (hom)	-0.0162951	3.5386	-0.300621	0.392515	0.0574552	2.18186	0.702447	1.74078	-1.17136	-2.89266	-0.519764	-3.56428	0.121519	0.0363828	0.844933	-0.346328	0.126965	-0.693478	0.237502	0.510074	-0.38811	0.214189	0.115902	0.878174
ash1l (hom)	-0.38199	0.95868	-2.4285	-0.346007	2.96993	2.78691	0.119077	-0.54954	-2.97408	-2.19694	-0.54529	-1.22803	0.224969	0.341821	0.481072	0.633206	0.0848645	0.210705	-0.771638	0.0567877	-1.42512	-0.0815642	-1.33936	-0.199871
chd8 (del5-hom)	-1.26989	1.01437	-2.10705	-0.177992	2.03057	0.160342	-0.220752	-1.48519	-2.03317	-0.170054	-0.41295	-0.986643	0.242782	0.184661	-0.438488	0.957994	0.187313	0.656411	-0.465891	0.623226	0.58336	0.62108	-1.01244	-0.758261
chd8 (del7-hom)	-0.107969	-0.153753	-0.784895	-1.40615	0.164892	0.784641	1.60928	-1.06583	-3.67714	-0.3719	-1.00388	-0.625428	0.00793462	0.316622	0.658154	0.856503	-0.059538	0.733474	-0.302771	-2.97492	0.206814	-1.51823	0.298986	-0.865759
kdm5b (4ins_del4, hom:hom)	0.722981	-0.586209	0.838905	-0.187436	0.166996	-0.167521	0.271978	-0.187061	-0.0412495	-0.193671	0.0864999	0.420237	0.67379	0.221946	0.0497413	0.0587904	0.692538	1.04475	0.960512	0.396233	0.245765	0.147036	1.11559	1.61072
kdm5b (del17_del14, hom:hom)	1.45463	-0.588258	1.1124	-0.714042	-1.59216	-0.515043	-0.771495	-0.120406	0.00343761	-0.226185	-0.78503	0.131149	0.244622	-1.96115	-0.0766955	-0.879323	0.915522	-0.525723	0.138999	-0.268034	0.507883	-0.0906284	0.290267	0.0592972
kdm6b (cripsant)	-0.118907	0.192411	1.05508	2.04228	0.628647	-0.901616	-0.786205	0.183514	0.329759	2.05765	2.03952	2.08544	0.644959	1.0773	0.180653	1.03302	0.309648	0.182041	-1.64963	-1.62564	-2.1794	-2.41142	-1.17924	-1.50373
mbd5 (crispant)	1.26867	-2.15681	1.47373	0.0856788	0.183091	-2.18226	-2.35845	-0.133259	0.118796	2.2457	0.0478876	3.08233	1.55275	-0.248985	0.566267	0.0515619	2.0085	-0.114881	1.07868	-0.167195	1.68204	-0.000762545	1.5693	0.442899
nrxn1a (hom)	-0.0102368	-1.26872	-0.185712	0.243901	0.909258	-0.914519	0.0801085	-0.590833	-0.859963	0.875769	-0.387787	1.3026	0.385898	-0.13225	0.0160778	0.420837	0.548037	-0.0528449	-0.205718	0.010939	-0.0595876	0.359686	-0.299105	-0.266967
phf21a (crispant)	3.46559	2.92112	0.518976	0.552113	0.378712	3.29313	-0.327172	1.2048	-6.18878	-2.12318	-4.35664	-2.04914	0.252244	0.170765	-0.0935125	1.0506	0.24302	-0.169069	-0.635054	-0.951302	-0.823487	-0.390676	-0.467491	-0.715627
smarcc2 (crispant)	-2.04214	-0.738324	0.339225	0.0947217	-1.79051	-0.308626	-0.468645	0.258595	4.69359	1.15114	3.92333	0.448939	-1.64029	-3.34316	-0.476037	-0.571408	-1.24202	-2.43877	-1.4709	-1.47306	-0.145802	-1.00747	-1.13623	-1.63351
kmt5b (hom)	-2.62978	-0.33156	-2.36016	1.15333	0.825731	-0.496011	-0.556438	0.375725	0.683568	1.07142	1.74452	0.933636	0.192302	-0.0365022	0.724217	-0.0519778	0.235018	0.0295468	-1.59601	-1.01715	-0.640458	-1.38449	-1.54805	-1.69032
kmt2c (hom:hom)	-6.40259	-0.345964	-11.7183	-2.34366	-0.371229	0.961177	-0.446798	-0.369089	2.68899	-0.510166	5.48935	-0.256457	-1.13406	-3.00409	0.22628	-2.9696	-0.457923	0.130144	-3.65134	-3.15811	-2.97502	-1.89298	-3.38616	-3.33195
chd2 (crispant)	2.20486	1.6455	2.10765	4.0917	-2.8844	-1.38972	0.727658	3.20956	0.837314	0.502788	-0.638142	0.207819	-0.0887735	0.537349	0.194588	1.40632	-0.306353	-0.619283	0.959753	0.399723	0.28746	0.538014	0.945089	0.456792
wac (crispant)	-1.31122	1.3972	-1.58826	0.130869	0.861231	0.489501	-0.0145098	1.05941	-0.203318	-1.18555	0.235738	-1.58926	-0.563952	0.0679731	-0.914902	0.567797	-0.750252	-1.49683	-0.296839	-1.57341	-0.160555	-0.524143	0.0925418	-0.070348
ski (crispant)	0.572517	1.02489	2.21608	2.65538	-4.23415	-0.468719	-0.587199	1.01408	2.81378	1.27177	0.86849	0.139928	-1.93426	-1.07666	-1.36509	-0.0451246	-1.67853	-1.20781	-1.88324	-1.58626	-1.21919	-0.885265	-1.64339	-2.73978
phf12 (crispant)	0.246846	1.30884	0.793857	1.74183	-0.499644	-0.0680533	-0.96055	1.56239	1.28671	0.0219712	-0.0444001	-0.0174154	-0.427934	-0.802068	-0.222596	-0.363254	-0.291142	-1.33831	-0.591876	0.0112142	-1.34466	0.18436	-0.794221	-0.0749283

### Sheet: Baseline_behavior_betas
	ActivityD	ActivityN	WakingActivityD	WakingActivityN	RestBoutD	RestBoutN	SleepLatencyD	SleepLatencyN	SleepLengthD	SleepLengthN	SleepD	SleepN	On:Avg STIM	On:Avg POST	On:Avg STIM1	On:Avg POST1	On:Avg STIMvPOST	On:Avg STIM5	Off:Avg STIM	Off:Avg POST	Off:Avg STIM1	Off:Avg POST1	Off:Avg STIMvPOST	Off:Avg STIM5
ARID1B HOM	-0.00613827	0.474608	-0.0888654	0.129368	0.0217908	0.400706	0.0726639	0.337197	-0.284181	-0.466581	-0.156034	-0.498029	0.0484253	0.0156888	0.228419	-0.114665	0.0504764	-0.198862	0.0858171	0.155728	-0.128506	0.0791388	0.0463498	0.229679
ASH1L HOM	-0.256384	0.496723	-0.869257	-0.237304	0.966812	0.935414	0.0963451	-0.337213	-0.967507	-0.822745	-0.335304	-0.582791	0.167279	0.235038	0.30562	0.373549	0.0708291	0.158328	-0.429065	0.0487033	-0.639168	-0.0682869	-0.615235	-0.151416
CHD8_DEL5 HOM	-0.347171	0.30071	-0.490319	-0.081274	0.475935	0.074212	-0.0940921	-0.395243	-0.477992	-0.0777758	-0.155532	-0.281338	0.064466	0.047195	-0.1077	0.189573	0.0537801	0.14255	-0.106355	0.117843	0.131134	0.129461	-0.194644	-0.149247
CHD8_DEL7 HOM	-0.0469006	-0.067996	-0.234818	-0.301961	0.0731859	0.23239	0.408444	-0.310859	-0.615594	-0.144389	-0.28094	-0.209051	0.00228971	0.0671231	0.132302	0.157186	-0.0167244	0.135809	-0.0719758	-0.312903	0.0530621	-0.219511	0.072322	-0.159508
KDM5B_4INS_DEL4 HOM:HOM	0.26153	-0.230392	0.275832	-0.0938169	0.0840299	-0.0839296	0.128046	-0.0903501	-0.0221497	-0.0943447	0.0461801	0.175243	0.212384	0.0907519	0.0263495	0.0260864	0.222981	0.305604	0.304979	0.169037	0.11259	0.0745024	0.332939	0.454185
KDM5B_DEL17_DEL14 HOM:HOM	0.380521	-0.206349	0.316962	-0.236379	-0.403501	-0.186795	-0.249612	-0.0557471	0.00180891	-0.0974105	-0.254057	0.0606398	0.101035	-0.458805	-0.0367646	-0.273456	0.272441	-0.189281	0.0632555	-0.111775	0.183201	-0.0434878	0.117141	0.029284
KDM6BAB CRISPANT	-0.0708463	0.110012	0.4018	0.610038	0.274024	-0.335378	-0.335975	0.105088	0.0386718	0.613151	0.581719	0.591997	0.28361	0.403434	0.103712	0.392415	0.162366	0.104396	-0.528512	-0.523801	-0.623876	-0.661276	-0.427945	-0.499231
MBD5 CRISPANT	0.395904	-0.553745	0.444881	0.0477557	0.0911594	-0.548044	-0.590801	-0.0709018	0.0106252	0.5717	0.0271208	0.677447	0.455984	-0.12129	0.230445	0.0295946	0.533326	-0.062124	0.36103	-0.0865454	0.479078	-0.000462259	0.458997	0.191752
NRXN1A HOM	-0.00824477	-0.534281	-0.127181	0.160006	0.430016	-0.431685	0.060044	-0.318277	-0.414135	0.419276	-0.232095	0.543226	0.231218	-0.0945878	0.0128654	0.24719	0.301303	-0.0406788	-0.138752	0.0088034	-0.0455608	0.218873	-0.189026	-0.172362
PHF21AAB CRISPANT	0.714711	0.650433	0.212195	0.222145	0.166889	0.695082	-0.148699	0.381197	-0.963026	-0.541401	-0.80722	-0.530137	0.120401	0.0865621	-0.0506237	0.348442	0.116745	-0.0858174	-0.245991	-0.326053	-0.295477	-0.170981	-0.196202	-0.267875
SMARCC2 CRISPANT	-0.610853	-0.317701	0.177766	0.059526	-0.564988	-0.164855	-0.228249	0.142779	0.958476	0.428716	0.875506	0.220945	-0.535798	-0.805035	-0.230957	-0.264459	-0.450253	-0.676725	-0.500998	-0.501457	-0.0876365	-0.392772	-0.425099	-0.534444
KMT5B HOM	-0.522595	-0.127295	-0.49067	0.314486	0.251041	-0.173823	-0.189338	0.1405	0.219815	0.299551	0.409121	0.273099	0.0811804	-0.0176923	0.229023	-0.0247961	0.0961542	0.0144266	-0.387174	-0.289343	-0.20978	-0.353956	-0.379857	-0.401231
KMT2CAB HOM:HOM	-1.34797	-0.229286	-1.6675	-0.828122	-0.242314	0.481489	-0.279409	-0.241223	0.892498	-0.308611	1.26332	-0.180159	-0.536397	-0.946342	0.162397	-0.940655	-0.284654	0.100746	-1.04501	-0.971177	-0.941551	-0.73372	-1.00634	-0.998145
CHD2 CRISPANT	0.592524	0.497388	0.577088	0.833312	-0.690463	-0.447756	0.290827	0.732267	0.320652	0.222434	-0.264902	0.109944	-0.0518294	0.233697	0.103972	0.451121	-0.151451	-0.259236	0.351818	0.186829	0.14386	0.233911	0.348192	0.206939
WACAB CRISPANT	-0.490687	0.510687	-0.552805	0.0839873	0.3723	0.248585	-0.0104229	0.427645	-0.123142	-0.460118	0.139436	-0.553016	-0.276052	0.0461938	-0.387871	0.277428	-0.338521	-0.533029	-0.168433	-0.549636	-0.100531	-0.26157	0.0614439	-0.0476977
SKIAB CRISPANT	0.259971	0.393635	0.637928	0.699139	-0.838623	-0.215463	-0.268166	0.38442	0.0641496	0.449562	0.336455	0.0820832	-0.571843	-0.396226	-0.461786	-0.0286987	-0.525025	-0.427055	-0.562801	-0.507143	-0.429645	-0.347576	-0.518281	-0.699016
PHF12AB CRISPANT	0.182051	0.612585	0.441312	0.728783	-0.316887	-0.0581417	-0.501895	0.68299	0.606079	0.0196821	-0.0388422	-0.0156789	-0.281977	-0.444438	-0.167043	-0.248442	-0.208345	-0.621153	-0.358813	0.0101656	-0.622987	0.142391	-0.441451	-0.0635913

### Sheet: F0 Mutant-x-Drug p_values
	WakingActivityD	WakingActivityN	ActivityD	ActivityN	SleepD	SleepN	SleepLengthD	SleepLengthN	SleepLatencyD	SleepLatencyN	RestBoutD	RestBoutN	On:Avg STIM	Off:Avg STIM	On:Avg STIM1	Off:Avg STIM1	On:Avg STIM5	Off:Avg STIM5	On:Avg STIMvPOST	Off:Avg STIMvPOST	On:Avg POST	Off:Avg POST	On:Avg POST1	Off:Avg POST1
kdm6b+drugPACLI	0.0664034	0.0619748	0.941273	0.0580582	0.0105993	0.0014813	0.986683	0.0559791	0.0655713	0.0717955	0.000535326	0.328883	0.0468615	0.00449635	0.233146	0.0118059	0.0523385	0.518052	0.310562	0.0123858	0.00421025	0.00487	0.0449411	0.0175019
kdm6b_DMSO	0.0851955	0.22414	0.386382	0.00067828	0.000843541	0.000101007	0.214146	0.010751	0.0317507	0.251967	0.00345165	0.0283441	0.353377	0.205506	0.154793	0.846064	0.285081	0.0186487	0.372427	0.185686	0.701726	0.467954	0.187632	0.802677
kdm6b+drugSIRO	0.765034	0.0146557	0.00335264	0.0119247	1.51615e-07	0.000123674	0.936458	0.00555461	0.0435481	0.0645661	4.94143e-06	0.0468056	0.204564	0.613808	0.126521	0.539212	0.288191	0.615145	0.676711	0.926364	0.0311526	0.106481	0.0204513	0.165867
kdm6b_DMSO	0.112775	0.432384	0.373585	0.000609956	0.00113817	0.000226419	0.217587	0.0157557	0.0306268	0.21851	0.0141044	0.0423571	0.267377	0.267612	0.137219	0.852516	0.160884	0.0258822	0.308681	0.252757	0.668566	0.460739	0.233985	0.792827
phf21a+drugAMIO	0.377604	0.0240935	0.53799	0.00077804	0.567951	0.0154007	0.975175	0.162522	0.210925	0.163661	0.147398	0.570903	0.0233706	0.164215	0.0875142	0.998117	0.570092	0.474811	0.0111425	0.276466	0.721017	0.0655443	0.972543	0.0640593
phf21a_DMSO	0.52384	0.221657	0.0800503	0.730129	0.118697	0.212248	0.0829154	0.423347	0.904341	0.733515	0.735161	0.00196364	0.487682	0.766853	0.794633	0.96557	0.293451	0.894529	0.312398	0.834472	0.187578	0.653915	0.266636	0.357776
phf21a+drugFLUVO	2.98293e-11	0.361516	3.56066e-11	1.33626e-06	5.60569e-14	1.21142e-09	2.40688e-08	6.57739e-07	0.0634978	2.69063e-11	0.806878	0.000387146	0.362014	0.161842	0.28435	0.0250252	0.151232	0.184054	0.484333	0.104914	0.164757	0.604513	0.502335	0.298255
phf21a_DMSO	0.438642	0.298463	0.0382369	0.723875	0.0650693	0.162338	0.344661	0.16176	0.90312	0.697686	0.715284	0.0006711	0.421357	0.722601	0.739421	0.963251	0.282901	0.866407	0.237651	0.805352	0.170856	0.585459	0.276453	0.252876

### Sheet: F0 Mutant-x-Drug_betas
	WakingActivityD	WakingActivityN	ActivityD	ActivityN	SleepD	SleepN	SleepLengthD	SleepLengthN	SleepLatencyD	SleepLatencyN	RestBoutD	RestBoutN	On:Avg STIM	Off:Avg STIM	On:Avg STIM1	Off:Avg STIM1	On:Avg STIM5	Off:Avg STIM5	On:Avg STIMvPOST	Off:Avg STIMvPOST	On:Avg POST	Off:Avg POST	On:Avg POST1	Off:Avg POST1
kdm6b+drugPACLI	0.521591	0.53273	-0.0214282	-0.510073	0.686225	0.825572	0.00481614	0.531668	-0.518754	0.51494	0.923145	-0.276	0.566016	0.741832	0.343297	0.698643	0.553235	0.176469	0.294325	0.663041	0.784967	0.751632	0.570226	0.656896
kdm6b_DMSO	0.496214	0.35393	-0.253554	-0.957909	0.937382	1.07212	0.361767	0.737554	-0.617564	0.33042	0.807554	-0.633084	0.266088	-0.333719	0.414208	0.0540719	0.307174	-0.657836	0.260579	-0.3544	0.105483	-0.194841	0.378447	-0.0693526
kdm6b+drugSIRO	0.0866516	0.691604	-0.816053	-0.679369	1.30544	0.998946	0.0232745	0.769259	-0.572785	0.533408	1.18226	-0.566078	0.370378	0.146492	0.442468	0.181254	0.309514	-0.142965	0.122489	0.0269849	0.615039	0.4589	0.660626	0.40114
kdm6b_DMSO	0.460812	0.223816	-0.246506	-0.960897	0.835826	1.00283	0.359439	0.687312	-0.619858	0.354604	0.645228	-0.582805	0.322989	-0.320994	0.430861	0.0545003	0.408685	-0.640829	0.298088	-0.333186	0.121399	-0.20864	0.338578	-0.075519
phf21a+drugAMIO	-0.256954	-0.643612	-0.174636	-0.890943	0.163275	0.653469	-0.00895106	0.399351	-0.364367	-0.406182	0.418124	0.154716	0.645884	0.405544	0.489782	-0.000698965	-0.164935	0.210388	0.717283	0.31917	-0.104292	0.530968	-0.0100738	0.534744
phf21a_DMSO	0.188785	-0.356105	0.509929	0.0929038	-0.457191	-0.343654	-0.512301	-0.233018	0.0355431	-0.100853	-0.0991698	0.890441	0.201106	0.0877988	-0.0757808	0.0129813	0.311112	-0.0396308	0.291	0.0622387	-0.393379	0.131356	-0.331676	0.270516
phf21a+drugFLUVO	-1.42648	0.26931	-1.34298	-1.19566	1.4497	1.322	1.28157	1.16724	-0.543377	-1.48778	0.0739704	-0.813614	-0.270717	-0.413977	-0.321898	-0.647476	-0.416259	-0.396822	-0.206678	-0.477503	-0.413201	-0.155852	0.198906	-0.304942
phf21a_DMSO	0.165204	-0.305611	0.423955	0.0866922	-0.357588	-0.303671	-0.215995	-0.328167	0.035347	-0.0860697	-0.109515	0.809821	0.237415	0.104227	-0.0992195	0.0132011	0.310261	-0.04984	0.347982	0.0719815	-0.406919	0.162952	-0.321508	0.334123

### Sheet: Stable Mutant-x-Drug p_values
	WakingActivityD	WakingActivityN	ActivityD	ActivityN	SleepD	SleepN	SleepLengthD	SleepLengthN	SleepLatencyD	SleepLatencyN	RestBoutD	RestBoutN	On:Avg STIM	Off:Avg STIM	On:Avg STIM1	Off:Avg STIM1	On:Avg STIM5	Off:Avg STIM5	On:Avg STIMvPOST	Off:Avg STIMvPOST	On:Avg POST	Off:Avg POST	On:Avg POST1	Off:Avg POST1
ash1l+drugSUN	0.0893786	0.143715	0.0261241	0.00368549	0.0275539	0.00334338	0.173433	0.00321113	0.154944	1.23923e-05	0.432594	0.000924566	0.152321	0.0393399	0.20798	0.0770622	0.603494	0.184346	0.503089	0.0606319	0.0656033	0.021578	0.00913536	0.266712
ash1l_DMSO	0.0338103	0.0784299	0.0906199	0.756851	0.285686	0.591641	0.98508	0.873378	0.357948	0.118078	0.549522	0.295465	0.164418	0.717763	0.551546	0.972145	0.945196	1	0.396748	0.761607	0.144825	0.636912	0.411616	0.733502
ash1l_drugEZE	0.343628	0.2744	0.744404	0.247802	0.702225	0.0519578	0.60596	0.133493	0.0618421	0.0345	0.597903	0.0350877	0.178485	0.517222	0.623762	0.811772	0.503355	0.435325	0.240262	0.873159	0.648945	0.0325806	0.964145	0.626872
ash1l_DMSO	0.27552	0.129298	0.885722	0.378235	0.624111	0.0298024	0.119302	0.113911	0.117043	0.0539245	0.0448659	0.0185776	0.800291	0.291691	0.492004	0.0928798	0.749299	0.0606222	0.851231	0.192821	0.663019	0.80733	0.880705	0.640419
ash1l+drugROS	0.0474163	0.488199	0.625103	0.302267	0.95145	0.356917	0.218953	0.234413	0.591646	0.42028	0.180594	0.228511	0.129916	0.200468	0.502242	0.155178	0.806258	0.697262	0.290152	0.170938	0.204724	0.596556	0.0557446	0.940403
ash1l_DMSO	0.0253143	0.416496	0.286784	0.0782893	0.971056	0.256323	0.209788	0.0915699	0.313746	0.12296	0.011139	0.153504	0.907861	0.530335	0.657393	0.68042	0.866601	0.584762	0.793777	0.490023	0.674133	0.830593	0.616593	0.768232
ash1l+drugREP	0.571366	0.197889	0.455218	0.858541	0.342612	0.47631	0.72284	0.881907	0.372012	0.332703	0.373412	0.936081	0.20985	0.222529	0.834843	0.306767	0.0139798	0.705928	0.315483	0.177774	0.130051	0.599135	0.00831102	0.468063
ash1l_DMSO	0.601179	0.248895	0.254853	0.785302	0.233846	0.454694	0.857633	0.0958062	0.218018	0.159317	0.690028	0.0358263	0.344019	0.0228026	0.727599	0.322162	0.482595	0.0796437	0.286843	0.0278453	0.938812	0.0431905	0.482885	0.0530962
kmt5b+drugPACLI	0.026591	0.24146	0.00467207	0.0618296	0.019385	0.487949	0.268883	0.268546	0.0763752	0.120725	0.0573644	0.961084	0.535434	0.188051	0.67458	0.947029	0.137118	0.152258	0.333656	0.124148	0.472174	0.711924	0.670262	0.56447
kmt5b_DMSO	0.00436062	0.870704	0.0149516	0.91676	0.329213	0.735658	0.474113	0.728675	0.691934	0.37178	0.00531481	0.317636	0.878551	0.0974731	0.879113	0.592865	0.813248	0.0589166	0.895102	0.0512761	0.774394	0.580363	0.480349	0.613605
kmt5b+drugSIRO	7.56862e-05	0.826561	0.00291883	0.950111	0.0486673	0.999339	0.694814	0.981439	0.169232	0.498564	0.83164	0.552598	0.734948	0.782968	0.853433	0.645429	0.823717	0.68656	0.367188	0.830831	0.227366	0.765587	0.444528	0.855272
kmt5b_DMSO	0.0015866	0.277542	0.022011	0.821263	0.445425	0.516056	0.674755	0.411362	0.165119	0.806823	0.240905	0.885617	0.32355	0.739954	0.977129	0.960174	0.191421	0.643443	0.0780605	0.935169	0.148298	0.41854	0.238963	0.64707
chd2+drugPRA	0.370259	0.232065	0.705761	0.0123718	0.614882	0.00910624	0.787623	0.0183245	0.924631	0.124071	0.0324194	0.0768949	0.157046	0.261542	0.216376	0.0313726	0.0598418	0.933845	0.2707	0.189359	0.21066	0.898896	0.733964	0.987821
chd2_DMSO	0.816019	0.770409	0.799579	0.102184	0.710673	0.111842	0.759003	0.288952	0.37989	0.193399	0.0468755	0.909622	0.017577	0.781193	0.401286	0.977971	0.00768806	0.326102	0.0525745	0.606638	0.0535011	0.606014	0.147371	0.930553

### Sheet: Stable Mutant-x-Drug_betas
	WakingActivityD	WakingActivityN	ActivityD	ActivityN	SleepD	SleepN	SleepLengthD	SleepLengthN	SleepLatencyD	SleepLatencyN	RestBoutD	RestBoutN	On:Avg STIM	Off:Avg STIM	On:Avg STIM1	Off:Avg STIM1	On:Avg STIM5	Off:Avg STIM5	On:Avg STIMvPOST	Off:Avg STIMvPOST	On:Avg POST	Off:Avg POST	On:Avg POST1	Off:Avg POST1
ash1l+drugSUN	-0.640027	-0.575368	-0.836739	-1.03979	0.836011	1.01271	0.532621	1.05791	-0.558713	-1.42434	-0.309392	-1.0752	-0.557543	0.783099	-0.498067	0.678379	-0.208776	0.520416	-0.2676	0.719837	-0.706946	0.862332	-0.964099	0.44116
ash1l_DMSO	-0.813979	-0.681998	-0.640389	-0.109374	0.402552	-0.182906	-0.00721382	-0.055097	-0.35815	-0.510891	0.233207	0.337384	-0.54126	0.135549	-0.232792	0.0132094	0.0272427	9.16341e-17	-0.335568	0.114828	-0.560306	0.174924	-0.300781	0.133437
ash1l+drugEZE	-0.40205	-0.456482	-0.141342	0.49046	-0.165304	-0.772366	-0.215721	-0.619698	-0.76222	-0.844277	0.214913	0.825243	-0.567983	0.276237	-0.211296	-0.097571	-0.286822	0.320891	-0.495743	-0.0669703	-0.196825	0.864383	-0.0195126	0.210058
ash1l_DMSO	-0.432406	-0.596851	-0.0576762	0.348174	-0.196462	-0.829002	-0.614309	-0.616057	-0.603424	-0.733188	0.780475	0.890739	-0.0988898	0.419833	-0.274939	0.651286	0.126864	0.734038	0.0732981	0.512266	-0.174629	0.0913302	-0.0603039	0.187124
ash1l+drugROS	-0.552419	-0.200816	-0.141198	0.293651	0.017742	-0.265513	-0.352699	-0.338744	0.155146	-0.23073	0.371903	0.344707	0.431626	-0.368638	0.193893	-0.408023	-0.0713866	-0.113091	0.305616	-0.393582	0.36208	-0.153941	0.534453	-0.0217717
ash1l_DMSO	-0.637246	-0.236834	-0.310244	0.508871	0.0106119	-0.329927	-0.363259	-0.48754	0.293519	-0.447147	0.724846	0.413172	-0.033109	-0.181616	-0.128731	-0.11874	0.0490783	-0.159617	0.0758238	-0.199504	-0.120571	-0.0624552	-0.140524	-0.0861598
ash1l+drugREP	-0.232825	0.488391	-0.30336	0.0736039	0.384497	0.285053	0.146367	-0.0584376	-0.361437	-0.389852	-0.364085	0.0305332	0.507431	-0.470411	0.0857645	-0.415431	0.935838	-0.148551	0.407583	-0.522286	0.597829	-0.204109	0.992104	-0.284458
ash1l_DMSO	-0.210767	-0.431776	-0.456565	0.110137	0.476466	-0.293873	0.0724576	-0.653135	-0.49299	-0.561623	-0.159797	0.805432	0.376928	-0.889622	-0.140319	-0.396361	0.262468	-0.689259	0.426396	-0.86168	-0.0296635	-0.789603	0.258953	-0.760774
kmt5b+drugPACLI	-0.618235	-0.322688	-0.70126	-0.542886	0.587558	0.202175	0.286958	0.330202	0.509284	-0.433291	0.518629	0.0143825	-0.18425	-0.378588	-0.12624	-0.0193721	0.434566	-0.413959	-0.289374	-0.445353	0.208647	-0.108636	0.125176	-0.170838
kmt5b_DMSO	-0.861462	0.0472757	-0.651457	-0.0318639	0.259647	-0.103679	-0.19638	0.10831	-0.119362	0.263207	0.826728	0.311034	-0.0477468	-0.506927	0.0478044	-0.164328	0.0725307	-0.5817	-0.0411565	-0.601183	-0.0875912	-0.171341	-0.218403	-0.157525
kmt5b+drugSIRO	-1.04356	-0.0606832	-0.746415	-0.0184311	0.50178	0.000222643	0.109995	0.00662943	-0.403734	0.19332	0.0564885	0.159672	0.09727	-0.0780294	-0.0540411	-0.135198	0.0650263	-0.114952	0.258002	-0.0613034	-0.348756	-0.0856647	-0.22166	0.0535628
kmt5b_DMSO	-0.808157	0.282588	-0.547874	-0.0622661	0.182112	0.163593	0.110149	0.219553	-0.383737	0.0653674	0.293025	-0.0361921	0.2663	0.088006	-0.00784538	-0.0137254	0.358907	-0.123469	0.477005	0.0218388	-0.393672	0.21797	-0.320999	0.125865
chd2+drugPRA	-0.255504	0.340312	-0.108403	0.687468	0.144547	-0.714728	0.0773865	-0.652949	0.0270212	0.433753	-0.590389	0.494385	-0.390386	0.318522	-0.351702	0.59452	-0.512244	0.023668	-0.308273	0.369126	-0.35014	0.0365031	0.0954898	0.00439417
chd2_DMSO	0.0682978	0.0855573	0.0750415	0.46689	0.10974	-0.452664	-0.0907295	-0.303338	-0.258864	0.379893	-0.572848	-0.0326514	-0.688456	-0.0811228	-0.246393	-0.00784977	-0.766726	-0.289193	-0.566192	-0.149176	-0.563606	0.152653	-0.422241	-0.0258202
